# Transcription factors use a unique combination of cofactors to potentiate different promoter-dependent steps in transcription

**DOI:** 10.1101/2022.10.25.513774

**Authors:** Charles C Bell, Laure Talarmain, Laura Scolamiero, Enid YN Lam, Ching-Seng Ang, Omer Gilan, Mark A Dawson

## Abstract

Transcription factors use DNA binding domains to recognise specific sequences and transactivation domains to recruit the cofactor proteins necessary for transcription. However, how specific cofactors contribute to transactivation at different genes remains unclear. Here, we couple Gal4-transactivation assays with comparative CRISPR-Cas9 screens to identify the cofactors required by nine different transcription factors and nine different core promoters in human cells. We classify cofactors as ubiquitous or specific, discover novel transcriptional co-dependencies and demonstrate that submodules within large co-activator complexes, such as the tail 2 and kinase modules of Mediator, facilitate transcriptional elongation. Rather than displaying discrete mechanisms of action, we discover that each TF requires a unique combination of cofactors, which influence its ability to potentiate distinct steps in the transcriptional process. Our findings help reconcile models of cofactor-promoter compatibility by demonstrating that transcription at different classes of promoters is constrained by either initiation or pause release. These differences dictate cofactor compatibility and the dynamic range of gene expression. Overall, our screens provide insight into TF-cofactor relationships and their ability to potentiate different steps in transcription at different classes of promoters.
