## Supplementary material for "Transcription factors use a unique combination of cofactors to potentiate different promoter-dependent steps in transcription": Data S1

### Sheet: Sheet1
Amino acid name	Amino acid type	VP64 O/E	Myb O/E	EWS O/E	NfKB O/E	p53 O/E	Irf1 O/E	Pu.1 O/E	Notch O/E	GR O/E	O/E= observed over expected
Alanine	Non-polar	1.37426	1.01989	1.30776	1.88163	1.35135	0.5987	0.343564	0.84097	0.585231
Cysteine	Non-polar	0	0.571755	0	0	0	0.575374	0.256805	0.260112	0.596516
Aspartate	Acidic	5.74548	0.639591	0.364498	0.9297	1.69492	1.50182	1.1491	0.545574	0.667289
Glutamate	Acidic	0	2.27716	0.0617971	0.654736	1.93966	1.52772	1.31502	0.480983	1.08607
Phenylalanine	Aromatic	1.69492	0	0.0896057	0.949367	0.625	0.474684	1.27119	0.375536	0.984252
Glycine	Non-polar	1.14521	0.509944	1.30776	0.741248	0.168919	0.769757	0.458085	1.15996	0.478825
Histidine	Basic	0	1.30124	0.123594	0.145497	0	0.218245	3.21449	1.40595	0.678794
Isoleucine	Non-polar	0.44603	0.993049	0	0.77726	0.328947	0.999334	0	0.395302	1.45048
Lysine	Basic	0	1.04822	0.049781	0.175809	0.173611	0.439522	0.117702	0.387458	0.82021
Leucine	Non-polar	2.67618	1.48957	0.0471609	1.27693	1.31579	1.41572	1.11508	1.58121	1.9685
Methionine	Non-polar	3.76648	1.04822	0.597372	1.17206	2.08333	1.40647	3.76648	1.3114	2.84339
Asparagine	Polar	0.385208	1.28645	0.325839	0.479478	0.568182	0.575374	0.770416	0.634023	0.984252
Proline	Polar	0	1.50943	2.22222	3.71308	4.25	2.1519	1.69492	2.66094	0.787402
Glutamine	Polar	0	2.03978	4.64981	1.71057	1.35135	1.36846	2.06138	2.31992	1.59608
Arginine	Basic	0.403551	0.898473	0.170678	0.602773	0.297619	0.301386	0.605327	0.766401	0.937383
Serine	Polar	1.04624	0.465875	1.90274	1.2502	1.08025	1.17206	1.15087	1.80152	0.923496
Threonine	Polar	0	0.912964	2.2546	0.81666	0.604839	1.12291	0.683434	0.692233	0.889002
Valine	Non-polar	0	0.277469	0.316256	0.744602	0.551471	1.02383	0.872383	0.788942	0.694766
Tryptophan	Aromatic	0	1.45138	0	0	1.92308	1.46056	0.65189	0.495213	1.51423
Tyrosine	Aromatic	0	1.14351	4.12729	0.383583	0	0.767165	1.79764	0.390168	1.43164
