## Supplementary material for "Transcription factors use a unique combination of cofactors to potentiate different promoter-dependent steps in transcription": Data S2

### Sheet: Sheet1
Gene targetted
38412
AC003002.4
AC003005.4
AC004076.9
ACIN1
ACTA1
ACTB
ACTL6A
ACTL6B
ACTR3B
ACTR5
ACTR6
ACTR8
ADA
ADAR
ADPRH
ADPRHL2
AEBP2
AFF1
AFF2
AFF3
AFF4
AICDA
AIRE
AKAP1
AKAP8
ALKBH2
ALKBH3
ALKBH8
ANKRD32
AP2A1
APBB1
APITD1
APOBEC2
APOBEC3H
APOBEC4
ARID1A
ARID1B
ARID2
ARID4A
ARID4B
ARIH2
ART1
AS3MT
ASAP1
ASCC3
ASCL2
ASF1A
ASF1B
ASH1L
ASH2L
ASMT
ASXL1
ASXL2
ASXL3
ATAD2B
ATAT1
ATF2
ATF7IP
ATF7IP2
ATM
ATOH1
ATR
ATRX
ATXN3L
ATXN7
ATXN7L3
AURKA
AURKB
BABAM1
BAHD1
BANP
BAP1
BAZ1A
BAZ1B
BAZ2A
BAZ2B
BCL11A
BCL11B
BCL6
BCL7A
BCL7B
BCL7C
BCOR
BCORL1
BDP1
BLM
BMI1
BPTF
BRCA1
BRCA2
BRCC3
BRD1
BRD2
BRD3
BRD4
BRD7
BRD8
BRD9
BRDT
BRE
BRIP1
BRPF1
BRPF3
BRWD1
BRWD3
BTAF1
BUB3
C11orf30
C14orf93
C17orf49
C1orf85
CALCOCO1
CAMK4
CAMKMT
CARM1
CBL
CBX2
CBX4
CBX5
CBX6
CBX7
CBX8
CCDC101
CCDC79
CCNH
CCNK
CCNT1
CCNT2
CDA
CDC34
CDC5L
CDC6
CDC73
CDCA2
CDCA7L
CDK12
CDK13
CDK17
CDK2AP1
CDK5
CDK7
CDK8
CDK9
CDYL
CDYL2
CECR2
CECR6
CENPA
CENPB
CENPC
CENPE
CENPF
CENPH
CENPI
CENPJ
CENPK
CENPL
CENPM
CENPN
CENPO
CENPP
CENPQ
CENPT
CENPV
CENPW
CHAF1A
CHAF1B
CHD1
CHD1L
CHD2
CHD3
CHD4
CHD5
CHD6
CHD7
CHD8
CHD9
CHMP1A
CHMP2A
CHMP2B
CHMP3
CHMP4B
CHMP4C
CHMP5
CHMP6
CHMP7
CHRAC1
CHUK
CLOCK
COMMD3-BMI1
COQ3
COQ5
CRAMP1L
CREBBP
CSF2RA
CSNK2A1
CSNK2A3
CSNK2B
CSTL1
CTCF
CTD-2545M3.6
CTD-3222D19.2
CTR9
CUX1
CXXC1
CXXC4
CXXC5
DAPK3
DAXX
DCTD
DDB1
DDX1
DDX10
DDX11
DDX17
DDX18
DDX19A
DDX19B
DDX20
DDX21
DDX23
DDX24
DDX25
DDX27
DDX28
DDX31
DDX39A
DDX39B
DDX3X
DDX3Y
DDX4
DDX41
DDX42
DDX46
DDX47
DDX49
DDX5
DDX51
DDX54
DDX55
DDX56
DDX58
DDX59
DDX6
DDX60
DHX15
DHX16
DHX29
DHX30
DHX32
DHX33
DHX34
DHX35
DHX36
DHX37
DHX38
DHX40
DHX57
DHX58
DHX8
DHX9
DIDO1
DMAP1
DMTF1
DNA2
DNAJC1
DNAJC2
DNMT1
DNMT3A
DNMT3B
DOT1L
DPF1
DPF2
DPF3
DPY30
DQX1
DSN1
DTX3L
DZIP3
ECE2
EDF1
EED
EHMT1
EHMT2
EID1
EIF4A1
EIF4A2
EIF4A3
ELL
ELL2
ELL3
ELMSAN1
ELP2
ELP3
ELP4
EMG1
ENY2
EP300
EP400
EPC1
EPC2
ERCC2
ERCC3
ERCC5
ERCC6
ERCC6L
ERCC6L2
ERG
ERI1
ESCO1
ESCO2
EYA1
EYA2
EZH1
EZH2
FABP1
FAM175A
FAM175B
FAM208A
FANCM
FBXL19
FBXO10
FBXO11
FBXO17
FBXW9
FEN1
FIZ1
FKBP1A
FKBP1C
FKBP2
FKBP5
FLYWCH1
FMR1
FOXA1
FOXA2
FOXA3
FOXO1
FOXO3
FOXO4
FOXP3
FOXP4
FSBP
FTSJ3
FUBP3
FUS
FXR1
FXR2
G2E3
GADD45A
GADD45B
GATAD2A
GATAD2B
GDAP2
GFI1B
GLI1
GLI3
GLYR1
GON4L
GPS2
GSG2
GTF2A1
GTF2A2
GTF2B
GTF2E1
GTF2E2
GTF2F1
GTF2F2
GTF2H1
GTF2H2
GTF2H3
GTF2H4
GTF2H5
GTF3C4
GTF3C5
H1F0
H1FOO
H1FX
H2AFJ
H2AFV
H2AFX
H2AFY
H2AFY2
H2AFZ
H2BFM
H2BFWT
H3F3B
HAT1
HCFC1
HDAC1
HDAC10
HDAC11
HDAC2
HDAC3
HDAC4
HDAC5
HDAC6
HDAC7
HDAC8
HDAC9
HDGF
HDGFL1
HDGFRP2
HDGFRP3
HELLS
HELQ
HEXIM1
HEXIM2
HFM1
HIF1AN
HINFP
HIRA
HIST1H1C
HIST1H1D
HIST1H1T
HIST1H2BA
HIST1H2BJ
HIST1H2BL
HIST2H2AB
HIST2H2BF
HIST2H3D
HIST3H2A
HLCS
HLTF
HMG20A
HMG20B
HMGN1
HMGN2
HMGN3
HMGN4
HMGN5
HNRNPA0
HNRNPA1L2
HNRNPA2B1
HOMEZ
HOXC10
HOXC11
HP1BP3
HPRT1
HR
HSPBAP1
HUWE1
IFIH1
IGHMBP2
IKBKAP
ING1
ING2
ING3
ING4
ING5
INMT
INMT-FAM188B
INO80
INO80B
INO80C
INO80D
INO80E
INTS1
INTS10
INTS12
INTS2
INTS3
INTS4
INTS5
INTS7
INTS8
INTS9
IWS1
JADE1
JADE2
JADE3
JAK2
JARID2
JMJD1C
JMJD4
JMJD6
JMJD7
JMJD8
JUNB
KANSL1
KAT2A
KAT2B
KAT5
KAT6A
KAT6B
KAT7
KAT8
KDM1A
KDM1B
KDM2A
KDM2B
KDM3A
KDM3B
KDM4A
KDM4B
KDM4C
KDM4D
KDM5A
KDM5B
KDM5C
KDM5D
KDM6A
KDM6B
KDM7A
KDM8
KEAP1
KIAA1045
KIAA1958
KIAA2026
KIF22
KLF1
KLHDC3
KMT2A
KMT2B
KMT2C
KMT2D
KMT2E
KNTC1
L3MBTL2
L3MBTL3
L3MBTL4
LARP7
LBR
LCOR
LCORL
LEO1
LMNA
LMNB1
LMNB2
LNX1
LRWD1
MACROD1
MACROD2
MAEL
MAP3K12
MAU2
MAZ
MBD1
MBD2
MBD3
MBD4
MBD5
MBD6
MBTD1
MCM2
MCM3
MCM4
MCM5
MCM6
MCM7
MCRS1
MDC1
MEAF6
MECOM
MECP2
MED1
MED11
MED12
MED13
MED14
MED15
MED16
MED17
MED18
MED19
MED20
MED21
MED23
MED24
MED25
MED27
MED29
MED30
MED31
MED4
MED6
MED8
MED9
MEN1
MEPCE
METTL11B
METTL13
METTL20
METTL2A
METTL2B
METTL6
METTL7A
METTL7B
METTL8
MGEA5
MGMT
MIER1
MIER2
MIER3
MINA
MIS12
MIS18A
MIS18BP1
MKRN1
MLH3
MLLT1
MLLT10
MLLT3
MLLT6
MLTK
MNAT1
MORC1
MORC2
MORC3
MORC4
MORF4L1
MORF4L2
MPHOSPH8
MPL
MRE11A
MRGBP
MSH6
MSL2
MST1
MTA1
MTA2
MTA3
MTERF
MTF1
MTF2
MTR
MUL1
MUM1
MUM1L1
MYB
MYBL1
MYBL2
MYPOP
MYSM1
NAA10
NAA15
NAA60
NAP1L1
NAP1L2
NAP1L3
NAT10
NAT6
NBN
NCOA1
NCOA3
NCOA6
NCOR1
NCOR2
NDC80
NDUFAF5
NEDD4L
NEK6
NEK9
NELFA
NELFB
NELFCD
NELFE
NFE2
NFRKB
NFYA
NFYB
NFYC
NNMT
NOC2L
NONO
NR0B2
NR2C1
NSD1
NSL1
NSMCE2
NSUN2
NSUN3
NSUN4
NSUN5
NSUN6
NSUN7
NTMT1
NUF2
NUFIP1
OARD1
OGT
OIP5
ORC1
ORC2
PADI1
PADI2
PADI3
PADI4
PAF1
PAG1
PAK2
PARG
PARP1
PARP10
PARP11
PARP12
PARP14
PARP16
PARP2
PARP3
PARP4
PARP6
PARP8
PARP9
PAX5
PAX6
PAX9
PAXIP1
PBRM1
PBX1
PCGF1
PCGF5
PCGF6
PCMT1
PCNA
PHC1
PHC2
PHC3
PHF1
PHF10
PHF11
PHF12
PHF13
PHF14
PHF19
PHF2
PHF20
PHF20L1
PHF21A
PHF21B
PHF23
PHF3
PHF5A
PHF6
PHF7
PHF8
PHIP
PHRF1
PIAS1
PIAS2
PIAS3
PIAS4
PKN1
PKNOX1
PNMT
POGZ
POLE3
POLQ
POLR1B
POLR2A
POLR2B
POLR2C
POLR2D
POLR2E
POLR2F
POLR2G
POLR2H
POLR2J
POLR2J2
POLR2J3
POLR2K
POLR2L
POP7
PPARGC1A
PPHLN1
PPIB
PPP4C
PPP5C
PPP5D1
PRDM1
PRDM10
PRDM11
PRDM12
PRDM13
PRDM14
PRDM15
PRDM16
PRDM2
PRDM4
PRDM5
PRDM6
PRDM7
PRDM8
PRKAA1
PRKAA2
PRKCB
PRKCD
PRKDC
PRMT1
PRMT10
PRMT2
PRMT3
PRMT5
PRMT6
PRMT7
PRMT8
PSIP1
PWWP2B
PYGO1
PYGO2
RAD18
RAD51
RAD54B
RAD54L
RAD54L2
RAG1
RAG2
RAI1
RASD2
RB1
RBBP4
RBBP5
RBBP7
RBL1
RBL2
RC3H1
RCBTB1
RCOR1
RCOR2
RCOR3
REC8
RECQL
RECQL4
RECQL5
RERE
REST
RFWD2
RFX4
RFX5
RFXANK
RFXAP
RING1
RNASEK-C17orf49
RNF168
RNF17
RNF2
RNF20
RNF217
RNF40
RNF8
RP1-27O5.3
RP11-12J10.3
RPA1
RPA3
RPH3A
RPP25
RPP25L
RPS19BP1
RPS6KA3
RPS6KA4
RPS6KA5
RSF1
RTEL1
RTF1
RUNX1
RUVBL1
RUVBL2
SAE1
SAP130
SAP18
SAP25
SAP30
SAP30L
SATB1
SBNO1
SCMH1
SCML2
SCML4
SENP1
SENP3
SENP5
SENP6
SENP7
SENP8
SERPINE1
SETD1B
SETD2
SETD3
SETD4
SETD5
SETD6
SETD7
SETD8
SETDB1
SETDB2
SF3B1
SF3B3
SFMBT1
SFMBT2
SHPRH
SIAH2
SIK1
SIN3A
SIN3B
SIRT1
SIRT2
SIRT3
SIRT4
SIRT5
SIRT6
SIRT7
SKA1
SKA3
SKIV2L
SKIV2L2
SLBP
SLK
SMARCA1
SMARCA2
SMARCA4
SMARCA5
SMARCAD1
SMARCAL1
SMARCB1
SMARCC1
SMARCC2
SMARCD1
SMARCD2
SMARCD3
SMARCE1
SMC1A
SMC1B
SMN1
SMN2
SMNDC1
SMYD1
SMYD2
SMYD3
SMYD4
SMYD5
SNAPC4
SND1
SNRNP200
SOX10
SOX15
SP110
SP140
SPC24
SPC25
SRC
SRCAP
SS18
SS18L1
SSRP1
STAG1
STAG2
STAG3
STAT5B
STK31
STK4
SUB1
SUDS3
SUMO1
SUMO3
SUPT16H
SUPT20H
SUPT3H
SUPT4H1
SUPT5H
SUPT6H
SUPT7L
SUPV3L1
SUV39H1
SUV39H2
SUV420H1
SUV420H2
SUZ12
SVEP1
T
TADA1
TADA2B
TADA3
TAF1
TAF10
TAF11
TAF12
TAF13
TAF15
TAF1A
TAF1B
TAF1C
TAF1L
TAF2
TAF3
TAF4
TAF4B
TAF5
TAF5L
TAF6
TAF7
TAF7L
TAF8
TAF9
TAF9B
TBL1X
TBL1XR1
TBL1Y
TBP
TCEA1
TCEA2
TCEB1
TCEB2
TCEB3
TCF19
TCF20
TCP1
TDG
TDRD1
TDRD12
TDRD3
TDRD5
TDRD6
TDRD7
TDRD9
TDRKH
TERF1
TERF2
TET1
TET2
TET3
TFPT
TIPARP
TLE1
TLE4
TLK1
TLK2
TMPO
TNKS
TNKS2
TNRC18
TOPORS
TOX4
TP53BP1
TRAF7
TRDMT1
TRIM13
TRIM24
TRIM28
TRIM33
TRIM37
TRIM5
TRIM66
TRRAP
TSPYL2
TSSK6
TTF1
TTF2
UBA1
UBA2
UBA7
UBE2A
UBE2B
UBE2C
UBE2E1
UBE2E3
UBE2I
UBE2M
UBE2Q2
UBE3A
UBE4A
UBR1
UBR2
UBR3
UBR4
UBR5
UBR7
UCHL5
UHRF2
UIMC1
UNG
USF2
USP12
USP13
USP16
USP21
USP22
USP3
USP34
USP35
USP46
USP51
USP7
UTP3
UTY
VCPKMT
VPS72
VRK1
VRK2
WBSCR22
WBSCR27
WDR5
WDR61
WDR77
WDR82
WHSC1
WHSC1L1
WIZ
WNT5A
WRN
YBX2
YEATS4
YTHDC2
YWHAQ
YY1AP1
ZAR1
ZBTB12
ZBTB21
ZBTB33
ZBTB38
ZBTB4
ZBTB40
ZBTB9
ZC3HAV1
ZCWPW1
ZFP57
ZGPAT
ZHX1
ZHX2
ZHX3
ZKSCAN2
ZMYM1
ZMYM2
ZMYM3
ZMYM4
ZMYM5
ZMYND11
ZMYND8
ZNF451
ZNF541
ZNF724P
ZNF740
ZNF787
ZRANB3
ZSCAN20
ZSCAN21
ZW10
ZWILCH
ZZZ3
