## Supplementary material for "Transcription factors use a unique combination of cofactors to potentiate different promoter-dependent steps in transcription": Data S5

### Sheet: Sheet1
Supplementary Table 5: Oligonucleotides and sgRNA sequences
gRNAs	Targetted sequence
Gal4 g1	CCAAAAGGTCTCCGCTGACT
Gal4 g2	ATCATGTCAAGGTCTTCTCG
Polr2a g1	GTTCGGTGTGGAACAACCTG
Polr2a g2	AAGCGAATGTCTGTGACGGA
Med14 g1	GTGTGCACATTATGAAGC
Med14 g2	GTTCCCTGCTCGTCCACT
Med25 g1	GCTGAGACGGACTTCGG
Med25 g2	GGGAGCGTGGTGGCCGACG
p300 g1	GGGTCCTACGCAGTCAAC
p300 g2	GAGAATGTGGTGGAACCG
Wdr82 g1	GGTGTTCCGCGAAAACT
Wdr82 g2	GCATGAGTGTATCTGATG
Med16 g1	GGCCTACGTCTGTGAGT
Med24 g1	GCAAGCCTGGAAGGAGCGC
Med24 g2	GTTTGGCGATGTGCAGCA
Setd1a g1	GCGGAACTACAAGCTCATCG
Setd1a g2	AAGGATATGTGCCGTAAGTA
Setd1a g3	TTGGACCTGACATGGCAACG
Setd1b g1	GTCCAGCAACCGCCCGG
Setd1b g2	GGCCCTTCGGGCGAGAGG
Cdk8 g1	GTTGGCCGAGGCACTTA
Cdk8 g2	GGAACTGGGATCTCTATGT
Trim28 g1	GGTTCGCATCCTGGGCGT
Trim28 g2	GCGTGATAGTGGCAGCA
Ncoa1 g1	GCATTACTTCATAACGC
Ncoa1 g2	GTAATAGCTGGAGGCCG
Wdr5 g1	GTGAACTTTAGAGCATAGTT
Wdr5 g2	GAATATCCGATGTAGCC
Prmt1 g1	GGAGTTGCGGTAAGTGA
Prmt1 g2	GTGGATGCCAAAGTGTGCGT
Smarca5 g1	GCAGAACTTACTATCCGT
Smarca5 g2	GTATGAGAATGGCATCAA
Dpy30 g1	GCTAGAAATTCAATGGGATT
Dpy30 g2	GGAGCCAGAGCAGATGCTGG
Ccnc g1	GATGCCAAAAACACACATGT
Ccnc g2	GTATAGATCCTGTATTAA
Ccnc g3	GATGTTCACCTAATGCT
Huwe1 g1	TTCCATCGAAGCGGTCCAAC
Huwe1 g2	TCAATTTTGACCTCGGCCCC
AAVS guide	GGGGCCACTAGGGACAGGAT
Primers for cloning and HDR validation	Forward	Reverse
AAVS Knockin Outside Forward	TCGACTTCCCCTCTTCCGAT	ACTGGATCTCTGCTGTCCCT
TAD cloning	Forward	Reverse
P53 TAD	gaaattGCGGCCGCTGAGGAGCCGCAGTCAGAT	gtaggacgctagcttaTGTAGGAGCTGCTGGTGCAG
EWSR TAD	gaaattGCGGCCGCTATGGCGTCCACGGATTACAG	gtaggacgctagcttaCCCATAAACACCCATGCTACTGG
GR TAD	gaaattGCGGCCGCTACGTTACCACAACTCACCC	gtaggacgctagcttaTAGATCCGGTGGATCCTCAC
p65 TAD	gaaattGCGGCCGCTAAGAGTCCTTTCAGCGGAC	gtaggacgctagcttaCCTTAGGAGCTGATCTGACTC
Irf1 TAD	gaaattGCGGCCGCTGGCTACATGCAGGACTTG	gtaggacgctagcttaCTACGGTGCACAGGGAATG
Pu.1 TAD	gaaattGCGGCCGCTACCATGTTACAGGCGTGC	gtaggacgctagcttaCAGGTAGGAGACCTGGTG
Myb TAD	gaaattGCGGCCGCTGTCAATGTCCCTCAGCCAG	gtaggacgctagcttaGTCGGCAATGGTGGTGCTG
